# B7-H4 enrichment represents a site-specific immunotherapy target in small bowel gastrointestinal stromal tumors

**DOI:** 10.64898/2026.08.04.742601

**Authors:** Henry Singer, Montana Morris, Roberta Maestro, Angelo Paolo Dei Tos, Ronald P. DeMatteo, Gerardo A. Vitiello

**Author notes:** **Corresponding author:** Gerardo Vitiello, 350 Community Drive, Manhasset, NY 11030.

## Abstract

Small bowel gastrointestinal stromal tumors (GISTs) are more aggressive than gastric GISTs, yet the biologic basis for this difference remains poorly understood. We hypothesized that differential expression of immune checkpoints contributes to this site-specific behavior. Bulk RNA sequencing of 42 primary GISTs (36 gastric, 6 small bowel) revealed marked upregulation of *VTCN1*, which encodes the inhibitory checkpoint B7-H4, in small bowel tumors (log_2_FC = 7.95, adjusted *P* < 0.001). In contrast, expression of the therapeutically targeted checkpoints PD-L1, PD-1, and CTLA-4 was comparable between sites. Concordantly, B7-H4 enrichment was accompanied by an immunosuppressive tumor microenvironment, characterized by reduced antigen-presenting cells, fewer effector-memory CD8^+^ T cells, lower granzyme B expression, and suppression of interferon and inflammatory signaling pathways. Notably, the differences in B7-H4 expression were independent of imatinib-treatment status. These findings were corroborated in an external cohort of 77 untreated GISTs, in which *VTCN1* was similarly enriched in small bowel tumors. Independent immunohistochemical analysis of a tissue microarray comprising 68 untreated primary GISTs confirmed the pattern, showing median B7-H4 positivity of 78.6% in duodenal, 20.5% in jejunal/ileal, and 0% in gastric tumors, with staining localized to tumor cells rather than stroma. Collectively, these data identify B7-H4 as a site-specific feature of small bowel GISTs and a potential therapeutic target for tumors that have not responded to conventional checkpoint blockade.
