## Supplemental Data for "B7-H4 enrichment represents a site-specific immunotherapy target in small bowel gastrointestinal stromal tumors"

### Sheet: Guide
Supporting Data Values
Tab	Description	n
Figure 1A	VTCN1 (B7-H4) expression in primary GISTs by location (box plot)	42
Figure 1B	xCell cell-type abundance scores, primary GISTs	42
Figure 1C	GSEA Hallmark pathways (NES, FDR), small bowel vs gastric	20
Figure 1E	VTCN1 expression, Gasparotto et al. cohort (box plot)	77
Figure 1F	TMA percent B7-H4-positive cells by site (box plot)	68
Supplemental Figure 1	B7-H4 vs xCell cell-type Spearman correlations (plotted values)	42
Supplemental Figure 2	STAT/TF stratified correlations + DESeq2 log2FC (plotted values)	42

### Sheet: Figure 1A
Figure 1A. VTCN1 (B7-H4) expression in primary GISTs by anatomic location
sample_id	location	VTCN1_normalized_counts	VTCN1_log2_counts_plus_1
SRR8567327	Small Bowel	12376.7	13.5955
SRR8567287	Small Bowel	12079.4	13.5604
SRR8567285	Small Bowel	7836.55	12.9362
SRR8567296	Small Bowel	6302.78	12.622
SRR8567336	Small Bowel	3652.51	11.8351
SRR8567315	Small Bowel	658.967	9.36625
SRR8567349	Stomach	438.143	8.77855
SRR8567299	Stomach	157.492	7.30826
SRR8567359	Stomach	100.875	6.67066
SRR8567331	Stomach	44.0422	5.49321
SRR8567286	Stomach	39.6707	5.34592
SRR8567352	Stomach	37.656	5.27262
SRR8567351	Stomach	28.2387	4.86981
SRR8567290	Stomach	22.7756	4.57141
SRR8567355	Stomach	20.4856	4.4253
SRR8567291	Stomach	15.3768	4.03358
SRR8567307	Stomach	15.1204	4.01081
SRR8567300	Stomach	14.3432	3.93953
SRR8567319	Stomach	13.7813	3.8857
SRR8567323	Stomach	11.4353	3.63637
SRR8567311	Stomach	10.5183	3.52586
SRR8567357	Stomach	9.31198	3.36625
SRR8567289	Stomach	7.7316	3.12625
SRR8567306	Stomach	7.10539	3.01888
SRR8567288	Stomach	6.6217	2.93011
SRR8567332	Stomach	5.5535	2.71227
SRR8567305	Stomach	5.49077	2.69839
SRR8567297	Stomach	5.39496	2.67694
SRR8567308	Stomach	5.23757	2.64098
SRR8567301	Stomach	4.99123	2.58285
SRR8567346	Stomach	4.05517	2.33776
SRR8567309	Stomach	3.46812	2.15967
SRR8567326	Stomach	3.40198	2.13815
SRR8567302	Stomach	0	0
SRR8567312	Stomach	0	0
SRR8567314	Stomach	0	0
SRR8567316	Stomach	0	0
SRR8567329	Stomach	0	0
SRR8567333	Stomach	0	0
SRR8567334	Stomach	0	0
SRR8567353	Stomach	0	0
SRR8567354	Stomach	0	0
Summary (log2 counts+1)
group	n	median	mean	SD
Small Bowel	6	12.7791	12.3192	1.5872
Stomach	36	2.9745	3.00434	2.25749

### Sheet: Figure 1B
Figure 1B. xCell-estimated cell-type abundance scores in primary GISTs
sample_id	location	Basophils	CD8+ T-cells	CD8+ Tem	Endothelial cells	Hepatocytes	Macrophages M1	Mast cells	NKT	Neurons	Pericytes	Platelets	aDC	ly Endothelial cells	mv Endothelial cells
SRR8567286	Gastric	0.0292	0.0621	0.0221	0.2024	0.0242	0.0281	0.0088	0.2958	0.0643	0.1387	0	0.1115	0.1535	0.2882
SRR8567288	Gastric	0.0657	0.0634	0.1661	0.248	0	0.0243	0.0197	0.3968	0.0674	0.1443	0.0138	0.167	0.2148	0.3817
SRR8567289	Gastric	0.0204	0.1228	0.193	0.3167	0	0.045	0.0257	0.1954	0.0564	0.0358	0.0355	0.1686	0.2699	0.3241
SRR8567290	Gastric	0.022	0.0788	0.0628	0.3158	0.019	0.012	0.0353	0.0568	0.0994	0.1273	0.0095	0.1348	0.2993	0.3915
SRR8567291	Gastric	0.146	0.1681	0.0703	0.0979	0.0662	0.0011	0.0555	0.063	0.0466	0.0224	0.099	0.0619	0.0627	0.0337
SRR8567297	Gastric	0.0408	0.0175	0.0384	0.1179	0.0238	0.0399	0.029	0.3832	0.0616	0.1103	0	0.0976	0.0331	0.189
SRR8567299	Gastric	0.0507	0.0935	0.0106	0.2182	0.0196	0	0.0395	0.0239	0.1261	0.078	0.0604	0.0738	0.1659	0.2016
SRR8567300	Gastric	0.0623	0.0934	0.0607	0.4139	0	0.0373	0.0908	0.1597	0.0571	0.0429	0.0709	0.1529	0.3966	0.4842
SRR8567301	Gastric	0.0794	0.2166	0.2335	0.2409	0	0.0437	0.0357	0.0661	0.0563	0	0.0482	0.1749	0.2429	0.2158
SRR8567302	Gastric	0.0065	0	0	0.1953	0.0158	0.0062	0	0.5329	0.0428	0.0445	0	0.0731	0.1411	0.317
SRR8567305	Gastric	0.0103	0.1228	0.0938	0.2568	0.0306	0.0161	0.0277	0.1507	0.0715	0.0639	0.0482	0.1345	0.2077	0.2514
SRR8567306	Gastric	0.1796	0.0429	0	0.1949	0.0326	0	0.0267	0.0788	0.0223	0.0388	0	0.0484	0.0675	0.2052
SRR8567307	Gastric	0	0.0768	0.0737	0.2014	0.0229	0.0394	0.0263	0.1655	0.0687	0.0841	0.0666	0.1469	0.1391	0.1698
SRR8567308	Gastric	0.0364	0.081	0.0689	0.3025	0.0466	0.0394	0.0183	0.2351	0.0817	0.0356	0.0618	0.1544	0.2207	0.228
SRR8567309	Gastric	0.0762	0.1432	0.1812	0.0801	0	0.0653	0.0245	0.1317	0.0192	0.0236	0.016	0.1304	0.1669	0.2881
SRR8567311	Gastric	0.0176	0.053	0.0039	0.1462	0.0433	0	0.0329	0.2225	0.0307	0.1101	0.0336	0	0.1177	0.2476
SRR8567312	Gastric	0.1356	0.062	0.1699	0.1144	0.0189	0.0391	0.0227	0.4257	0.043	0.0854	0	0.1263	0.1308	0.3267
SRR8567314	Gastric	0.0377	0.0682	0.0495	0.0969	0.0292	0.0206	0.0349	0.1621	0.0767	0.0415	0.0166	0.0809	0.0133	0.0652
SRR8567316	Gastric	0.0262	0.0832	0.124	0.0845	0.0227	0.0317	0.027	0.3061	0.0475	0.0791	0	0.1219	0	0.1701
SRR8567319	Gastric	0.1665	0.0815	0.1155	0.1201	0.011	0.0443	0.0073	0.3839	0.0571	0.1076	0	0.1244	0.0716	0.2744
SRR8567323	Gastric	0	0.0834	0.0198	0.2054	0.0214	0.0168	0.0211	0.3309	0.0537	0.1053	0	0.0889	0.1286	0.2417
SRR8567326	Gastric	0	0.0931	0.0164	0.302	0.0161	0.0548	0.0243	0.0773	0.0316	0.1122	0.0052	0.093	0.2149	0.3594
SRR8567329	Gastric	0.0316	0.1289	0.2789	0.1547	0.0252	0.0438	0.0213	0.3538	0.052	0.0838	0.0294	0.1683	0.1317	0.3014
SRR8567331	Gastric	0.0056	0.0871	0.0845	0.0932	0.0172	0.0282	0.0345	0.1919	0.0532	0.0689	0.0382	0.0761	0.0516	0.0936
SRR8567332	Gastric	0	0.0919	0.0294	0.2898	0	0	0.0216	0.1073	0.0954	0.0543	0.0477	0.0946	0.2712	0.2764
SRR8567333	Gastric	0.0349	0.1379	0.1599	0.2397	0.0272	0.0493	0.022	0.1563	0.0758	0.0553	0.0303	0.1799	0.2008	0.2072
SRR8567334	Gastric	0.1627	0.0892	0.0616	0.2254	0.0337	0.0175	0.0241	0.2021	0.0441	0.1137	0.0528	0.1089	0.1991	0.2853
SRR8567346	Gastric	0.0689	0.0758	0.0532	0.2615	0	0.0019	0.0403	0	0.1002	0.0773	0.0738	0.1092	0.2405	0.2769
SRR8567349	Gastric	0.1463	0.0423	0.038	0.3328	0.0378	0.0417	0.0245	0.0885	0.047	0.1372	0.0114	0	0.2959	0.3256
SRR8567351	Gastric	0.0144	0.0433	0.0551	0.2098	0.0205	0.0464	0.0268	0.1421	0.0848	0.0692	0.039	0.1134	0.1314	0.1624
SRR8567352	Gastric	0.0861	0.1084	0.1606	0.2152	0	0.0295	0.0167	0.3493	0.0555	0.1229	0.0307	0.1928	0.2048	0.3037
SRR8567353	Gastric	0	0.0561	0.1194	0.4945	0	0.0731	0.0105	0.2135	0	0.0662	0.0729	0.1809	0.5142	0.6171
SRR8567354	Gastric	0.0843	0.1553	0.1189	0.2746	0.0287	0	0.0273	0.1506	0.0506	0.1893	0.0053	0.1211	0.273	0.3301
SRR8567355	Gastric	0.1958	0.0803	0.0853	0.1086	0.0132	0.0283	0	0.474	0.0675	0.1465	0	0.1384	0.0583	0.2419
SRR8567357	Gastric	0.0927	0.0096	0.0445	0.3044	0	0.0473	0.0028	0.4054	0.0432	0	0	0.1242	0.3177	0.4599
SRR8567359	Gastric	0	0.12	0.038	0.2181	0	0.0006	0.0295	0.1181	0.0985	0.1138	0.0567	0.0575	0.2195	0.2304
SRR8567285	Small Bowel	0	0.0958	0.1049	0.3879	0.0353	0.0183	0.0126	0.1487	0.0801	0.1642	0.0529	0.1218	0.3205	0.4687
SRR8567287	Small Bowel	0	0.1028	0.0469	0.3488	0.0781	0.0383	0.0172	0	0.0841	0.1007	0.0855	0.0822	0.2229	0.3462
SRR8567296	Small Bowel	0	0.119	0	0.2681	0.0365	0.0005	0.0178	0.1531	0.0953	0.1254	0.0786	0.0587	0.2004	0.2883
SRR8567315	Small Bowel	0	0.1375	0.0111	0.2632	0.0357	0	0.0258	0	0.059	0.0574	0	0.0126	0.2863	0.3475
SRR8567327	Small Bowel	0	0.1245	0	0.3379	0.019	0	0.0121	0.1426	0.0752	0.1671	0.0859	0.0963	0.3348	0.4115
SRR8567336	Small Bowel	0	0.1095	0	0.2754	0.0399	0	0.0136	0.0818	0.088	0.1488	0.0647	0.0337	0.2398	0.2912

### Sheet: Figure 1C
Figure 1C. GSEA Hallmark pathways, small bowel vs. gastric primary GISTs
Pathway	NES	Nominal p	FDR q-value	Direction
Oxidative Phosphorylation	2.20383	0	0	Enriched in Small Bowel
Protein Secretion	1.75799	0	0.00842759	Enriched in Small Bowel
Fatty Acid Metabolism	1.70021	0	0.0126414	Enriched in Small Bowel
Adipogenesis	1.45464	0	0.0658405	Enriched in Small Bowel
Spermatogenesis	1.44805	0.00909091	0.0568862	Enriched in Small Bowel
Heme Metabolism	1.44638	0	0.0477563	Enriched in Small Bowel
Mtorc1 Signaling	1.44263	0	0.0427399	Enriched in Small Bowel
Mitotic Spindle	1.41719	0	0.045825	Enriched in Small Bowel
Estrogen Response Early	1.40767	0	0.0442448	Enriched in Small Bowel
Bile Acid Metabolism	1.3927	0.0319149	0.045509	Enriched in Small Bowel
Tnf-Alpha Signaling Via Nf-Kb	-1.49917	0.00348028	0.0252648	Enriched in Stomach
Pancreas Beta Cells	-1.50927	0.03	0.0248781	Enriched in Stomach
Myogenesis	-1.51018	0.00116009	0.0277988	Enriched in Stomach
Apical Surface	-1.57298	0.0179558	0.0154528	Enriched in Stomach
Epithelial Mesenchymal Transition	-1.57644	0	0.0170197	Enriched in Stomach
Hedgehog Signaling	-1.68458	0.00860832	0.00635401	Enriched in Stomach
Inflammatory Response	-1.90718	0	0.000189107	Enriched in Stomach
Interferon Alpha Response	-2.11228	0	0	Enriched in Stomach
Interferon Gamma Response	-2.119	0	0	Enriched in Stomach
Allograft Rejection	-2.18279	0	0	Enriched in Stomach

### Sheet: Figure 1E
Figure 1E. VTCN1 (B7-H4) expression in the Gasparotto et al. cohort by location
sample_id	location	VTCN1_raw_counts	VTCN1_log2_counts_plus_1
S_586	Small Bowel	1240	10.2773
S_54	Small Bowel	925	9.85487
S_500	Small Bowel	600	9.23122
S_499	Small Bowel	585	9.19476
S_539	Small Bowel	499	8.96578
S_296	Small Bowel	363	8.50779
S_538	Small Bowel	338	8.40514
S_116	Small Bowel	331	8.37504
S_106	Small Bowel	326	8.35315
S_496	Small Bowel	224	7.81378
S_599	Small Bowel	157	7.30378
S_47	Small Bowel	151	7.24793
S_115	Small Bowel	122	6.94251
S_597	Small Bowel	100	6.65821
S_535	Small Bowel	91	6.52356
S_293	Small Bowel	88	6.47573
S_34	Small Bowel	86	6.44294
S_501	Small Bowel	84	6.40939
S_108	Small Bowel	55	5.80735
S_598	Small Bowel	55	5.80735
S_37	Small Bowel	46	5.55459
S_118	Small Bowel	40	5.35755
S_498	Small Bowel	40	5.35755
S_504	Small Bowel	36	5.20945
S_532	Small Bowel	30	4.9542
S_540	Small Bowel	16	4.08746
S_542	Small Bowel	13	3.80735
S_109	Small Bowel	11	3.58496
S_541	Small Bowel	11	3.58496
S_534	Small Bowel	9	3.32193
S_543	Small Bowel	9	3.32193
S_587	Small Bowel	8	3.16993
S_588	Small Bowel	7	3
S_36	Small Bowel	2	1.58496
S_33	Small Bowel	1	1
S_495	Small Bowel	0	0
S_592	Stomach	35	5.16993
S_120	Stomach	19	4.32193
S_291	Stomach	15	4
S_533	Stomach	15	4
S_591	Stomach	9	3.32193
S_503	Stomach	8	3.16993
S_292	Stomach	7	3
S_601	Stomach	6	2.80735
S_537	Stomach	5	2.58496
S_294	Stomach	4	2.32193
S_600	Stomach	4	2.32193
S_602	Stomach	4	2.32193
S_114	Stomach	3	2
S_295	Stomach	3	2
S_297	Stomach	3	2
S_494	Stomach	3	2
S_594	Stomach	3	2
S_589	Stomach	2	1.58496
S_590	Stomach	2	1.58496
S_38	Stomach	1	1
S_48	Stomach	1	1
S_50	Stomach	1	1
S_536	Stomach	1	1
S_584	Stomach	1	1
S_593	Stomach	1	1
S_595	Stomach	1	1
S_112	Stomach	0	0
S_130	Stomach	0	0
S_138	Stomach	0	0
S_290	Stomach	0	0
S_35	Stomach	0	0
S_39	Stomach	0	0
S_42	Stomach	0	0
S_43	Stomach	0	0
S_44	Stomach	0	0
S_502	Stomach	0	0
S_51	Stomach	0	0
S_582	Stomach	0	0
S_583	Stomach	0	0
S_596	Stomach	0	0
S_604	Stomach	0	0
Summary (log2 counts+1)
group	n	median	mean	SD
Small Bowel	36	6.10837	5.87485	2.55685
Stomach	41	1	1.45151	1.44802

### Sheet: Figure 1F
Figure 1F. TMA percent B7-H4-positive cells by site
patient	site	percent_cells_positive
P54	Duodenum	94.19
P68	Duodenum	92.69
P56	Duodenum	90.3933
P13	Duodenum	87.0533
P51	Duodenum	78.6467
P58	Duodenum	68.05
P62	Duodenum	45.2033
P2	Duodenum	30.25
P20	Duodenum	29.6933
P40	Jejunum/Ileum	86.0633
P49	Jejunum/Ileum	83.5733
P47	Jejunum/Ileum	70.3233
P11	Jejunum/Ileum	61.2773
P53	Jejunum/Ileum	51.7567
P14	Jejunum/Ileum	47.3833
P8	Jejunum/Ileum	45.8867
P59	Jejunum/Ileum	21.55
P4	Jejunum/Ileum	20.5198
P15	Jejunum/Ileum	1.2226
P22	Jejunum/Ileum	0.493467
P69	Jejunum/Ileum	0.385433
P26	Jejunum/Ileum	0.3636
P64	Jejunum/Ileum	0.0325333
P30	Jejunum/Ileum	0
P55	Jejunum/Ileum	0
P57	Jejunum/Ileum	0
P48	Stomach	1.68797
P35	Stomach	1.63147
P61	Stomach	0.900333
P1	Stomach	0.8133
P37	Stomach	0.800667
P34	Stomach	0.6066
P45	Stomach	0.4816
P28	Stomach	0.414567
P36	Stomach	0.1919
P50	Stomach	0.152767
P65	Stomach	0.124733
P66	Stomach	0.0831
P67	Stomach	0.0742667
P29	Stomach	0.0688667
P43	Stomach	0.0682
P32	Stomach	0.0676333
P33	Stomach	0.06155
P44	Stomach	0.0556333
P3	Stomach	0.0496
P10	Stomach	0.0491667
P24	Stomach	0.0476
P31	Stomach	0.0473333
P9	Stomach	0.0468
P21	Stomach	0.0446667
P46	Stomach	0.0445
P12	Stomach	0.0427667
P23	Stomach	0.0404
P38	Stomach	0.0339667
P52	Stomach	0.0308
P42	Stomach	0.0235667
P6	Stomach	0.0232333
P18	Stomach	0.0232
P17	Stomach	0.0161333
P5	Stomach	0.0155
P41	Stomach	0.0096
P19	Stomach	0.00896667
P39	Stomach	0.00393333
P25	Stomach	0.00373333
P16	Stomach	0
P27	Stomach	0
P63	Stomach	0
P7	Stomach	0
Summary (percent positive)
group	n	median	mean	SD
Duodenum	9	78.6467	68.4633	26.6542
Jejunum/Ileum	17	20.5198	28.8724	32.4395
Stomach	42	0.0474667	0.211681	0.402622

### Sheet: Supplemental Figure 1
Supplemental Figure 1. B7-H4 (VTCN1) vs. xCell cell-type abundance, Spearman correlations
cell_type	spearman_rho	P_value	n	plotted_in_SuppFig1
CD4+ Tem	-0.447342	0.00297517	42	Yes
CD8+ Tem	-0.427144	0.0047838	42	Yes
aDC	-0.389091	0.0108736	42	Yes
NKT	-0.35477	0.0211476	42	Yes
Mesangial cells	-0.328392	0.0337306	42	Yes
Macrophages M1	-0.323872	0.0364069	42	Yes
Basophils	-0.319179	0.0393675	42	Yes
Macrophages	-0.300238	0.0533751	42	No
Monocytes	-0.298442	0.0548878	42	No
MSC	-0.296191	0.0568336	42	No
Memory B-cells	-0.270502	0.0831643	42	No
MPP	-0.254597	0.103711	42	No
MEP	-0.250265	0.10993	42	No
Melanocytes	-0.240433	0.125089	42	No
pDC	-0.23725	0.130318	42	No
Th1 cells	-0.226837	0.148565	42	No
GMP	-0.221129	0.159331	42	No
CD8+ Tcm	-0.220664	0.160234	42	No
Macrophages M2	-0.211483	0.178797	42	No
NK cells	-0.203404	0.196363	42	No
CMP	-0.186575	0.236778	42	No
Sebocytes	-0.162331	0.304371	42	No
Plasma cells	-0.160919	0.308651	42	No
pro B-cells	-0.159642	0.312557	42	No
ImmuneScore	-0.154815	0.327603	42	No
naive B-cells	-0.117826	0.457389	42	No
Mast cells	-0.1044	0.510554	42	No
cDC	-0.103619	0.513742	42	No
B-cells	-0.102601	0.517906	42	No
DC	-0.0946728	0.550924	42	No
HSC	-0.0742687	0.640187	42	No
CD4+ Tcm	-0.0518379	0.744402	42	No
MicroenvironmentScore	-0.0259247	0.870543	42	No
CD4+ memory T-cells	-0.0247874	0.876177	42	No
CLP	-0.00366934	0.9816	42	No
CD4+ T-cells	-0.00171794	0.991385	42	No
Erythrocytes	-0.00120061	0.993979	42	No
Tgd cells	0.00158166	0.992068	42	No
Class-switched memory B-cells	0.0051402	0.974227	42	No
CD4+ naive T-cells	0.0165256	0.91727	42	No
iDC	0.0200966	0.899476	42	No
Eosinophils	0.0242952	0.878618	42	No
Astrocytes	0.0489128	0.75838	42	No
Neutrophils	0.0671652	0.672571	42	No
Tregs	0.077106	0.62743	42	No
Skeletal muscle	0.105003	0.508104	42	No
Osteoblast	0.105569	0.505806	42	No
mv Endothelial cells	0.113074	0.475857	42	No
Keratinocytes	0.119634	0.450468	42	No
Chondrocytes	0.1272	0.422126	42	No
CD8+ T-cells	0.133828	0.398145	42	No
Th2 cells	0.140069	0.376302	42	No
CD8+ naive T-cells	0.169967	0.281872	42	No
Megakaryocytes	0.183078	0.245839	42	No
Fibroblasts	0.216918	0.16763	42	No
ly Endothelial cells	0.217181	0.167103	42	No
Smooth muscle	0.22343	0.154926	42	No
Hepatocytes	0.224993	0.151984	42	No
Preadipocytes	0.231145	0.140801	42	No
Epithelial cells	0.23514	0.133874	42	No
Endothelial cells	0.282889	0.06948	42	No
Myocytes	0.297408	0.0557754	42	No
Adipocytes	0.304331	0.0500507	42	No
Platelets	0.306393	0.0484408	42	Yes
StromaScore	0.368898	0.0162144	42	Yes
Pericytes	0.390028	0.0106675	42	Yes
Neurons	0.460468	0.0021512	42	Yes

### Sheet: Supplemental Figure 2
Supplemental Figure 2. STAT/transcription-factor analysis vs. B7-H4 (primary GISTs)
TF	r_gastric	p_gastric	r_small_bowel	p_small_bowel	overall_r	overall_p	log2FC	padj	n
JUN	-0.0552297	0.749023	0.542857	0.265703	-0.152369	0.335395	-0.524073	0.568219	42
STAT6	-0.0519809	0.763352	0.6	0.208	-0.295118	0.0577796	-0.449935	0.0999289	42
FOSL1	-0.29049	0.0856666	0.771429	0.0723965	-0.222348	0.156986	-0.280587	0.847635	42
STAT3	-0.0363866	0.833134	0.542857	0.265703	-0.0941606	0.553091	-0.0973155	0.838408	42
FOS	-0.114228	0.507102	0.771429	0.0723965	-0.050382	0.751349	0.369564	0.826364	42
STAT5B	0.122935	0.475046	0.771429	0.0723965	0.391806	0.0102858	0.852806	0.00086716	42
STAT4	-0.133275	0.438403	0.771429	0.0723965	0.269082	0.0848585	3.08267	0.000290029	42
